# Globally prevalent Kelch13 mutations increase partial artemisinin resistance and fitness in Bangladeshi *Plasmodium falciparum* parasites

**DOI:** 10.1101/2025.04.25.650672

**Authors:** Maisha Khair Nima, Nirjhar Bhattacharyya, Jungyoon Park, Douglas Shoue, Ching Swe Phru, Saiful Arefeen Sazed, Sudhir Kumar, Mohammad Shafiul Alam, Michael Ferdig, Angana Mukherjee

## Abstract

Artemisinin partial resistance (ArtR), mediated by Kelch13 (K13) gene mutations in *Plasmodium falciparum*, has caused delayed parasite clearance and, together with partner drug resistance, treatment failures in the Greater Mekong Subregion (GMS). The Chittagong Hill Tracts (CHTs), located in southeastern Bangladesh and bordering Myanmar and India, regions with prevalent K13 mutations, account for approximately 90% of the country’s malaria infections but have not yet reported ArtR-causing K13 mutations. Importantly, however, some isolates from the CHTs have demonstrated moderate *in vitro* ArtR in the absence of K13 mutations. To assess the potential threat of K13-mediated ArtR in Bangladesh, we proactively evaluated the impact of three prevalent neighboring K13 mutations (F446I, R561H, and C580Y) on ArtR and parasite fitness in parasites isolated from the CHTs. We edited these mutations into two distinct genetic backgrounds: an artemisinin-sensitive strain (CHT-S) and a K13-independent, moderately resistant strain (CHT-R). In these edited lines, we then evaluated ArtR levels and fitness using ring-stage survival assays (RSA), post-drug treatment recovery assays, and competitive fitness assays against isogenic control strains. Prior to genome editing, both isolates were characterized for baseline drug susceptibility, resistance-associated mutations, and population structure. We found that C580Y and R561H mutations, but not F446I, confer increased *in vitro* ArtR in the CHT-R background already exhibiting K13-independent moderate resistance. All three mutations incurred minimal or no fitness costs in both genetic backgrounds. Notably, R561H, the dominant allele at the Thai-Myanmar border and currently expanding in Rwanda, mediates extreme resistance in the CHT-R background, with mean RSA survival rates of 30.9±1.9%, an unprecedented resistance level among K13-engineered lines. R561H also showed fitness advantages (0.5% per generation) and the highest growth recovery post-treatment. This represents the first experimental study modeling this K13 mediated ArtR risk in Bangladeshi parasites. In conclusion, we found that indigenous *P. falciparum* isolates in the CHTs possess inherent genetic potential to sustain high-level ArtR and fitness advantages if K13 mutations emerge, raising urgent concerns for containment and surveillance strategies during Bangladesh’s malaria elimination phase.
