## Supplementary material for "Globally prevalent Kelch13 mutations increase partial artemisinin resistance and fitness in Bangladeshi *Plasmodium falciparum* parasites": Source File-Figure 4B

### Sheet: Source File 4B
The existing RSA data on the F446I, R561H, C580Y engineerd lines.
Reference	Parasite	Parent	kelch13 genotype	RSA value a (%)	P value b	P value d
Stokes et al., elife 2021	3D7WT	3D7	WT	1.4±0.3		<0.0001	a, RSA values are showed as mean±standard error, unless otherwise noted.
	3D7R561H	3D7	R561H	6.6±0.3	<0.0001		b, P values indicate the siginificance level in RSA difference comparing kelch13 mutant to it's wildtype parasite with the same genetic background.
	3D7C580Y	3D7	C580Y	4.8±0.4	0.0006		c, no standard error values available for data from Ghorbal et al., Nature Biotechnology 2014.
	F32WT	F32	WT	0.3±0.04							d, P value indicates significance difference between these edited isolate and CHTRR561H in One-Way ANOVA
	F32R561H	F32	R561H	0.4±0.16	0.21(ns)		WT, wildtype; ns, not siginificant
	F32C580Y	F32	C580Y	0.3±0.04	0.93(ns)
	UG659WT	UG659	WT	1.0±0.1
	UG659C580Y	UG659	C580Y	4.7±1.0	0.0046
	UG815WT	UG815	WT	1.3±0.2
	UG815C580Y	UG815	C580Y	11.8±1.5	<0.0001
	Dd2WT	Dd2	WT	0.6±0.1
	Dd2C580Y	Dd2	C580Y	4.7±0.4	<0.0001
	Dd2F446I			2	0.4
	Cam3.IIctrl	Cam3.IIR539T	WT	1.9	0.1
	Cam3.IIF446I			1.9	0.8
	Cam3.IIR561H			13.2	1.3
	Cam3.IIC580Y			10	--
Siddiqui et al., mBio 2020	3D7F446I			4.8	3.4
	F09A32F446I			7.3	1.6
	F09A32F446IrevWT			3.1	0.4
Uwimana et al., Nature Medicine 2020	Dd2WT	Dd2	WT	0.6±0.1
	Dd2R561H	Dd2	R561H	4.3±0.1	<0.0001
	Dd2C580Y	Dd2	C580Y	4.7±0.4	<0.0001
Ghorbal et al., Nature Biotechnology 2014	NF54WT recipient	NF54	WT	0.61c
	NF54C580Y clone 1	NF54	C580Y	11.14	na
	NF54C580Y clone 2	NF54	C580Y	15.81	na
Ariey et al., Nature 2014	field isolate	na	WT	median 0.16, range 0.04–0.51
	field isolate	na	C580Y	median 14.1, range 3.8–27.3	< 10−6
O'Neill et al., Nature communications 2017	V1/SCtrl	V1/S	WT	0.20±0.08
	V1/SC580Y	V1/S	C580Y	9.24±1.05	0.0002
Straimer et al., science 2014	Cam3.IIC580Y	Cam3.II	C580Y	9.2±2.7	<0.01
	Cam2C580Y	Cam2	C580Y	13.0±2.6	<0.01
	CamWTC580Y	CamWT	C580Y	8.9±0.5	<0.01
	FCB	FCB	WT	0.3±0.1
	FCBC580Y	FCB	C580Y	1.9±0.3	<0.01
	Dd2	Dd2	WT	0.3±0.1
	Dd2C580Y	Dd2	C580Y	4.1±0.4	<0.01
Wang et al., Malaria Journal 2018	Fcc1/HNwt			0
	Fcc1/HNC580Ymut			0.63	0.07
	Fcc1/HNF446Imut			0.53	0.06
