## Supplementary material for "Globally prevalent Kelch13 mutations increase partial artemisinin resistance and fitness in Bangladeshi *Plasmodium falciparum* parasites": Source File-Figure 2B

### Sheet: Source File-Fig 2B
Cambodia
	C580Y	Wildtype	Other muts
2002	22.1154	55.7692	22.1154
2004	54.717	32.0755	13.2075
2005	21.95	63.4146	14.6354
2006	54.35	34.7826	10.8674
2008	42.5806	16.129	41.2903
2009	62	28	10
2010	46.1538	21.7949	32.0513
2011	44.2308	47.6496	8.11966
2012	54.5045	40.3153	5.18018
2013	47.8693	41.9449	10.1858
2014	60.115	32.6942	7.1908
2015	100	0	0
2016	100	0	0
2017	70	30	0
2018	96.0976	3.90244	0
2019	54.05	0	45.95
India
	R561H	F446I	Other muts	WT
2011			6.25	93.75
2012	1.9802		26.7327	71.2871
2013		0.478469	18.1818	81.3397
2014		0.615385	18.7692	80.6154
2015		0.864553	3.45821	95.6772
2017			0.952381	99.0476
Myanmar
	F446I	R561H	C580Y	Other muts	WT
2007	18.75	0	0	12.5	68.75
2008	18.75	0	6.25	3.125	71.875
2009	41.0256	0	0	11.5385	47.4359
2010	54.5455	0	18.1818	9.09091	18.1818
2011	41.2698	0	20.6349	12.6984	25.3968
2012	45.3608	4.12371	18.5567	23.7113	8.24742
2013	49.4681	7.97872	46.8085	31.9149	0
2014	48.0315	20.8661	7.48032	27.5591	0
2015	87.6623	6.49351	20.1299	27.2727	0
2016	12.7469	7.36086	2.693	17.5942	59.605
2017	17.7047	17.6347	3.9888	22.1134	38.5584
2018	20.0224	0	9.73154	12.4161	57.83
China
	F446I	R561H	C580Y	Other muts	WT
2009	46.875	0	1.04167	52.0833
2010	30.7692	0	0	69.2308
2011	32	0.8	0.8	66.4
2012	58.6207	0	0	41.3793
2013	32.5	0	0	67.5
2014	30.303	0	0	69.697
2015	44.4444	0	0	55.5556
2016	55.8824	0	0	44.1176
THMN border
	R561H	Wildtype	C580Y	Other muts
2008	0.81	87.9	0.806452	10.4835
2009	10.64	53.19		36.17
2010	4.92	39.34	8.21918	47.5208
2011	2.27	38.64	17.2414	41.8486
2012	8.15603	34.7518	20	37.0922
2013	7.33945	20.6422	38.04	33.9783
2014	30	0	30	40
Vietnam
	C580Y	Other muts	WT
2009	1.7316	0	98.2684
2010	4.08163	4	91.9184
2011	15.4412	4	80.5588
2012	59.2105	20.7895	20
2014	54.6512	45.3488	0
2015	55.1515	44.8485	0
2018	65.1163	34.8837	0
2019	82	18	0
Laos
	C580Y	Other muts	WT
2011	0		100
2012	0		100
2013	34.6939	26	39.31
2014	77.4775	13	9.6
2015	43	6.22	50.78
Rwanda/Tanzania
	R561H	Wildtype	Other muts
2013	0	90.63	9.37
2014	7.53	90.32	2.15
2015	3.14	93.98	2.88
2018	19.8068	72.4638	7.73
Tanzania*
2017	1.31579	98.69	0
2019	0.236967	99.7	0
2021	7.70416	92.16	0.14
2022	22.1591	77.8	0
PNG/Guyana
	C580Y	Wildtype	Other muts
2017	20	80	0
2020	6.38	93.62	0
guyana*
2010	5.1	94.9	0
2016	8.77	91.23	0
