## extended data 1 for "Globally prevalent Kelch13 mutations increase partial artemisinin resistance and fitness in Bangladeshi *Plasmodium falciparum* parasites"

### Sheet: Extended data-1_K13 muts in BD(
PR0001-CW	T573I	ERS024153 Bangladesh 2008 1031 PR0001-­‐CW
PR0002-CW	S711T	2 ERS024154 Bangladesh 2008 1031 PR0002-­‐CW
PR0003-CW	S711T	3 ERS024155 Bangladesh 2008 1031 PR0003-­‐CW
PR0004-CW	P475S	4 ERS024156 Bangladesh 2008 1031 PR0004-­‐CW
PR0005-CW	N523D	5 ERS024157 Bangladesh 2008 1031 PR0005-­‐CW
PR0006-CW	G674R	6 ERS024158 Bangladesh 2008 1031 PR0006-­‐CW
PR0007-CW	E605K	7 ERS024159 Bangladesh 2008 1031 PR0007-­‐CW
PR0008-CW	A724V	8 ERS024160 Bangladesh 2008 1031 PR0008-­‐CW
PR0009-CW	A578S	9 ERS024161 Bangladesh 2008 1031 PR0009-­‐CW
PR0010-C	A578S
PR0012-C	A578S
PR0013-C	A578S
PR0014-CW	A578S
PR0015-C	!
PR0016-C	-
PR0017-C	-
PR0018-C	-
PR0019-C	-
PR0020-C	-
PR0022-CW	-
PR0024-CW	-
PR0032-C	-
PR0033-C	-
PR0039-C	-
PR0040-CW	-
PR0042-C	-
PR0043-C	-
PR0044-C	-
PR0045-C
PR0114-C
PR0115-C
PR0116-C
PR0117-C
PR0118-C
PR0119-C
PR0120-C
PR0121-C
PR0122-C
PR0123-C
PR0124-C
PR0125-C
PR0126-C
PR0127-C
PR0128-C
PR0129-C
PR0130-C
PR0131-C
PR0132-C
PR0133-C
PR0134-C
PR0135-C
PR0136-C
PR0137-C
PR0138-C
PR0141-C
PR0142-C
PR0143-C
PR0144-C
PR0145-C
PR0146-C
PR0147-C
PR0148-C
PR0149-C
PR0150-C
PR0151-C
PR0153-C
PR0154-C
PR0155-C
PR0156-C
PR0157-C
PR0158-C
PR0159-C
PR0160-C
PR0162-C
PR0163-C
PR0164-C
PR0165-C
PR0166-C
PR0262-C
PR0263-C
PR0264-C
PR0265-C
PR0266-C
PR0267-C
PR0268-C
PR0270-C
PR0271-C
PR0272-C
PR0273-C
PR0274-C
PR0275-C
PR0276-C
PR0277-C
PR0278-C
PR0279-C
PR0280-C
PR0281-C
PR0282-C
PR0283-C
PR0284-C
PR0285-C
PR0286-C
PR0287-C
PR0288-C
PR0289-C
PR0290-C
PR0291-C
PR0292-C
RCN00121
RCN00122
RCN00123
RCN00124
RCN00125
RCN00126
RCN00127
RCN00129
RCN00130
RCN00131
RCN00132
RCN00135
RCN00136
RCN00138
RCN00140
RCN00142
RCN00143
RCN00145
RCN00146
RCN00147
RCN00148
RCN00149
RCN00150
RCN00151
RCN00152
RCN00154
RCN00157
RCN00159
RCN00160
RCN00161
RCN00162
RCN00163
RCN00164
RCN00165
RCN00168
RCN00170
RCN00172
RCN00173
RCN00177
RCN00178
RCN00179
RCN00180
RCN00181
RCN00183
RCN00184
RCN00187
RCN00188
RCN00193
RCN00196
RCN00197
RCN00206
RCN00207
RCN00208
RCN00209
RCN00211
RCN00213
RCN00215
RCN00217
RCN00219
RCN00220
RCN00222
RCN00223
RCN00224
RCN00225
RCN00226
RCN00227
RCN00228
RCN00229
RCN00232
RCN00233
RCN00234
RCN00235
RCN00236
RCN00237
RCN00238
RCN00240
RCN00241
RCN00242
RCN00243
RCN00246
RCN00247
RCN00250
RCN00252
RCN00253
RCN00254
RCN00257
RCN00258
RCN00260
RCN00261
RCN00262
RCN00263
RCN00265
RCN00266
RCN00267
RCN00268
RCN00269
RCN00270
RCN00271
RCN00272
RCN00273
RCN00274
RCN00275
RCN00276
RCN00277
RCN00278
RCN00279
RCN00280
RCN00281
RCN00282
RCN00283
RCN00284
RCN00285
RCN00287
RCN00288
RCN00289
RCN00290
RCN00291
RCN00292
RCN00293
RCN00294
RCN00295
RCN00296
RCN00297
RCN00712
RCN00714
RCN00715
RCN00716
RCN00720
RCN00721
RCN00722
RCN00724
RCN00726
RCN00729
RCN00733
RCN00740
RCN00741
RCN00745
RCN00747
RCN00751
RCN00752
RCN00753
RCN00754
RCN00755
RCN00758
RCN00759
RCN00760
RCN00761
RCN00762
RCN00763
RCN00764
RCN00765
RCN00766
RCN00768
RCN00770
RCN00771
RCN00773
RCN00776
RCN00778
RCN00779
RCN00780
RCN00781
RCN00782
RCN00785
RCN00787
RCN00788
RCN00790
RCN00792
RCN00793
RCN00794
RCN00795
RCN00796
RCN00798
RCN00799
RCN00802
RCN00804
RCN00805
RCN00807
RCN00808
RCN00810
RCN00811
RCN00812
RCN00813
RCN00816
RCN00817
RCN00820
RCN00824
RCN00825
RCN00829
RCN00830
RCN00831
RCN00832
RCN00833
RCN00834
RCN00835
RCN00837
RCN00839
RCN00840
RCN00842
RCN00843
RCN00844
RCN00845
RCN00846
RCN00847
RCN00848
RCN00849
RCN00850
RCN00852
RCN00853
RCN00854
RCN00855
RCN00857
RCN00858
RCN00859
RCN00861
RCN00862
RCN00868
RCN00869
RCN00870
RCN00871
RCN00872
RCN00875
RCN00876
RCN00877
RCN00878
RCN00879
RCN00881
RCN00883
RCN00884
RCN00885
RCN00886
RCN00887
RCN00894
RCN00895
RCN00896
RCN00898
RCN00899
RCN00900
RCN00903
RCN00904
RCN00905
RCN00906
RCN00912
RCN00913
RCN00915
RCN00916
RCN00917
RCN00920
RCN00924
RCN00926
RCN00927
RCN00929
RCN00932
RCN00933
RCN00934
RCN00936
RCN00937
RCN00938
RCN00939
RCN00942
RCN00944
RCN00945
RCN00950
RCN00952
RCN00954
RCN00955
RCN00956
RCN00957
RCN00959
RCN00961
RCN00966
RCN00968
RCN00972
RCN00973
RCN00974
RCN00977
RCN00978
RCN00979
RCN00980
RCN00981
RCN00984
RCN00985
RCN00986
RCN00988
RCN00989
RCN00990
RCN00991
RCN00992
RCN00993
RCN00994
RCN00995
RCN00996
RCN00997
RCN00999
RCN01000
RCN01001
RCN01002
RCN01003
RCN01004
RCN01005
RCN01006
RCN01007
RCN01008
RCN01009
RCN01010
RCN01011
RCN01012
RCN01013
RCN01014
RCN01015
RCN01016
RCN01017
RCN01018
RCN01019
RCN01020
RCN01021
RCN01022
RCN01023
RCN01024
RCN01025
RCN01026
RCN01027
RCN01028
RCN01029
RCN01032
RCN01033
RCN01034
RCN01035
RCN01037
RCN01038
RCN01040
RCN01043
RCN01045
RCN01046
RCN01047
RCN01049
RCN01050
RCN01052
RCN01053
RCN01054
RCN01055
RCN01056
RCN01057
RCN01058
RCN01059
RCN01060
RCN01061
RCN01062
RCN01063
RCN01064
RCN01066
RCN01067
RCN01069
RCN01070
RCN01071
RCN01072
RCN01073
RCN01074
RCN01075
RCN01076
RCN01078
RCN01080
RCN01081
RCN01084
RCN01085
RCN01086
RCN01087
RCN01088
RCN01090
RCN01091
RCN01092
RCN01093
RCN01095
RCN01096
RCN01097
RCN01100
RCN01101
RCN01102
RCN01103
RCN01104
RCN01106
RCN01107
RCN01108
RCN01109
RCN01110
RCN01111
RCN01112
RCN01113
RCN01114
RCN01116
RCN01117
RCN01119
RCN01120
RCN01121
RCN01122
RCN01124
RCN01125
RCN01126
RCN01127
RCN01128
RCN01130
RCN01131
RCN01133
RCN01134
RCN01137
RCN01138
RCN01139
RCN01140
RCN01141
RCN01142
RCN01144
RCN02007
RCN02008
RCN02009
RCN02010
RCN02011
RCN02012
RCN02013
RCN02014
RCN02015
RCN02016
RCN02017
RCN02018
RCN02019
RCN02020
RCN02021
RCN02022
RCN02024
RCN02025
RCN02026
RCN02027
RCN02028
RCN02030
RCN02031
RCN02032
RCN02033
RCN02035
RCN02038
RCN02040
RCN02043
RCN02044
RCN02045
RCN02046
RCN02047
RCN02048
RCN02049
RCN02050
RCN02051
RCN02052
RCN02053
RCN02054
RCN02056
RCN02058
RCN02060
RCN02061
RCN02062
RCN02063
RCN02064
RCN02065
RCN02066
RCN02070
RCN02071
RCN02072
RCN02074
RCN02075
RCN02078
RCN02083
RCN02084
RCN02085
RCN02087
RCN02088
RCN02089
RCN02091
RCN02092
RCN02093
RCN02097
RCN02098
RCN02099
RCN02100
RCN02101
RCN02102
RCN02103
RCN02106
RCN02108
RCN02109
RCN02111
RCN02112
RCN02114
RCN02116
RCN02117
RCN02118
RCN02119
RCN02120
RCN02121
RCN02123
RCN02124
RCN02125
RCN02126
RCN02127
RCN02130
RCN02133
RCN02134
RCN02136
RCN02139
RCN02140
RCN02141
RCN02142
RCN02143
RCN02145
RCN02146
RCN02147
RCN02149
RCN02151
RCN02152
RCN02153
RCN02154
RCN02155
RCN02157
RCN02160
RCN02161
RCN02164
RCN02167
RCN02169
RCN02170
RCN02171
RCN02172
RCN02175
RCN02182
RCN02184
RCN02186
RCN02187
RCN02188
RCN02189
RCN02190
RCN02191
RCN02192
RCN02197
RCN02198
RCN02199
RCN02201
RCN02202
RCN02203
RCN02205
RCN02206
RCN02207
RCN02210
RCN02213
RCN02214
RCN02216
RCN02217
RCN02218
RCN02221
RCN02222
RCN02224
RCN02226
RCN02227
RCN02228
RCN02229
RCN02231
RCN02232
RCN02233
RCN02234
RCN02237
RCN02238
RCN02239
RCN02240
RCN02241
RCN02242
RCN02243
RCN02245
RCN02246
RCN02247
RCN02248
RCN02249
RCN02250
RCN02251
RCN02252
RCN02254
RCN02255
RCN02259
RCN02270
RCN02271
RCN02272
RCN02273
RCN02274
RCN02275
RCN02278
RCN02279
RCN02280
RCN02281
RCN02282
RCN02284
RCN02287
RCN02288
RCN02291
RCN02292
RCN02294
RCN02295
RCN02296
RCN02297
RCN02298
RCN02300
RCN02301
RCN02302
RCN02303
RCN02304
RCN02305
RCN02308
RCN02309
RCN02310
RCN02311
RCN02312
RCN02313
RCN02314
RCN02315
RCN02316
RCN02317
RCN02318
RCN02319
RCN02320
RCN02321
RCN02322
RCN02324
RCN02325
RCN02326
RCN02327
RCN02328
RCN02329
RCN02330
RCN02331
RCN02333
RCN02335
RCN02337
RCN02338
RCN02339
RCN02341
RCN02343
RCN02345
RCN02346
RCN02348
RCN02350
RCN02352
RCN02353
RCN02354
RCN02355
RCN02356
RCN02357
RCN02358
RCN02359
RCN02360
RCN02361
RCN02362
RCN02363
RCN02364
RCN02365
RCN02366
RCN02367
RCN02369
RCN02394
RCN02398
RCN02401
RCN02404
RCN02409
RCN02410
RCN02411
RCN02421
RCN02427
RCN02437
RCN02443
RCN02446
RCN02449
RCN02452
RCN02453
RCN02454
RCN02455
RCN02456
RCN02457
RCN02459
RCN02462
RCN02463
RCN02470
RCN02471
RCN02478
RCN02484
RCN02485
RCN02486
RCN02488
RCN02490
RCN02494
RCN02501
RCN02503
RCN02508
RCN02515
RCN02516
RCN02517
RCN02519
RCN02520
RCN02521
RCN02522
RCN02524
RCN02525
RCN02526
RCN02527
RCN02528
RCN02529
RCN02530
RCN02531
RCN02532
RCN02533
RCN02534
RCN02535
RCN02537
RCN02538
RCN02539
RCN02540
RCN02541
RCN02542
RCN02543
RCN02544
RCN02545
RCN02546
RCN02547
RCN02548
RCN02549
RCN02550
RCN02551
RCN02552
RCN02553
RCN02554
RCN02555
RCN02556
RCN02557
RCN02558
RCN02559
RCN02560
RCN02562
RCN02563
RCN02564
RCN02565
RCN02566
RCN02567
RCN02568
RCN02571
RCN02572
RCN02573
RCN02574
RCN02577
RCN02578
RCN02579
RCN02580
RCN02581
RCN02582
RCN02585
RCN02586
RCN02587
RCN02588
RCN02589
RCN02590
RCN02591
RCN02592
RCN02593
RCN02594
RCN02596
RCN02598
RCN02599
RCN02601
RCN02602
RCN02605
RCN02606
RCN02607
RCN02608
RCN02609
RCN02611
RCN02612
RCN02613
RCN02614
RCN02615
RCN02616
RCN02617
RCN02619
RCN02620
RCN02621
RCN02624
RCN02626
RCN02628
RCN02629
RCN02630
RCN02632
RCN02633
RCN02634
RCN02635
RCN02636
RCN02637
RCN02638
RCN02639
RCN02640
RCN02641
RCN02642
RCN02643
RCN02644
RCN02645
RCN02646
RCN02647
RCN02648
RCN02649
RCN02650
RCN02651
RCN02652
RCN02653
RCN02654
RCN02655
RCN02656
RCN02657
RCN02659
RCN02662
RCN02663
RCN02664
RCN02666
RCN02673
RCN02674
RCN02685
RCN02686
RCN02690
RCN02691
RCN02692
RCN02693
RCN02694
RCN02696
RCN02700
RCN02701
RCN02702
RCN02703
RCN02704
RCN02705
RCN02707
RCN02708
RCN02710
RCN02712
RCN02713
RCN02714
RCN02716
RCN02717
RCN02718
RCN02719
RCN02720
RCN02721
RCN02722
RCN02723
RCN02724
RCN02725
RCN02726
RCN02727
RCN02728
RCN02729
RCN02731
RCN02732
RCN02733
RCN02734
RCN02735
RCN02736
RCN02737
RCN02738
RCN02740
RCN02741
RCN02742
RCN02743
RCN02744
RCN02745
RCN02746
RCN02747
RCN02748
RCN02749
RCN02750
RCN02751
RCN02756
RCN02758
RCN02759
RCN02760
RCN02761
RCN02762
RCN02764
RCN02765
RCN02766
RCN02767
RCN02774
RCN02775
RCN02776
RCN02777
RCN02779
RCN02780
RCN02781
RCN02782
RCN02783
RCN02784
RCN02785
RCN02787
RCN02788
RCN02789
RCN02790
RCN02791
RCN02792
RCN02793
RCN02795
RCN02796
RCN02798
RCN02799
RCN02800
RCN02801
RCN02804
RCN02806
RCN02807
RCN02809
RCN02814
RCN02816
RCN02817
RCN02818
RCN02819
RCN02820
RCN02821
RCN02822
RCN02824
RCN02826
RCN02827
RCN02829
RCN02830
RCN02831
RCN02832
RCN02833
RCN02834
RCN02837
RCN02839
RCN02841
RCN02842
RCN02843
RCN02844
RCN02846
RCN02847
RCN02848
RCN02849
RCN02850
RCN02851
RCN02853
RCN02854
RCN02855
RCN02856
RCN02857
RCN02858
RCN02860
RCN02861
RCN02862
RCN02863
RCN02866
RCN02879
RCN02880
RCN02881
RCN02884
RCN02887
RCN02892
RCN02893
RCN02894
RCN02895
RCN02902
RCN02903
RCN02904
RCN02907
RCN02908
RCN02910
RCN02915
RCN02916
RCN02917
RCN02918
RCN02922
RCN02923
RCN02925
RCN02929
RCN02930
RCN02932
RCN02933
RCN02934
RCN02935
RCN02941
RCN02942
RCN02943
RCN02944
RCN02945
RCN02946
RCN02947
RCN02948
RCN02949
RCN02951
RCN02952
RCN02953
RCN02954
RCN02955
RCN02956
RCN02958
RCN02959
RCN02960
RCN02961
RCN02962
RCN02964
RCN02965
RCN02966
RCN02968
RCN02970
RCN02971
RCN02972
RCN02973
RCN02974
RCN02976
RCN02977
RCN02979
RCN02980
RCN02981
RCN02982
RCN02983
RCN02985
RCN02986
RCN02987
RCN02988
RCN02989
RCN02991
RCN02992
RCN02993
RCN02994
RCN02995
RCN02996
RCN02997
RCN02998
RCN02999
RCN03001
RCN03002
RCN03003
RCN03004
RCN03006
RCN03007
RCN03008
RCN03010
RCN03011
RCN03013
RCN03014
RCN03016
RCN03017
RCN03018
RCN03019
RCN03020
RCN03021
RCN03022
RCN03023
RCN03025
RCN03026
RCN03028
RCN03030
RCN03031
RCN03032
RCN03034
RCN03035
RCN03036
RCN03040
RCN03041
RCN03042
RCN03043
RCN03044
RCN03045
RCN03047
RCN03048
RCN03049
RCN03050
RCN03054
RCN03056
RCN03058
RCN03059
RCN03061
RCN03063
RCN03066
RCN03069
RCN03071
RCN03072
RCN03073
RCN03074
RCN03075
RCN03078
RCN03079
RCN03082
RCN03083
RCN03085
RCN03086
RCN03087
RCN03088
RCN03089
RCN03090
RCN03091
RCN03093
RCN03094
RCN03095
RCN03096
RCN03097
RCN03098
RCN03099
RCN03100
RCN03101
RCN03104
RCN03105
RCN03106
RCN03107
RCN03108
RCN03109
RCN03110
RCN03111
RCN03112
RCN03113
RCN03121
RCN03122
RCN03123
RCN03124
RCN03125
RCN03126
RCN03127
RCN03129
RCN03130
RCN03131
RCN03135
RCN03136
RCN03137
RCN03138
RCN03139
RCN03142
RCN03143
RCN03144
RCN03146
RCN03149
RCN03150
RCN03152
RCN03153
RCN03155
RCN03158
RCN03159
RCN03160
RCN03161
RCN03164
RCN03165
RCN03167
RCN03168
RCN08165
RCN08166
RCN08167
RCN08168
RCN08169
RCN08171
RCN08172
RCN08173
RCN08174
RCN08175
RCN08176
RCN08177
RCN08179
RCN08180
RCN08181
RCN08182
RCN08183
RCN08184
RCN08185
RCN08186
RCN08187
RCN08189
RCN08190
RCN08191
RCN08192
RCN08193
RCN08197
RCN08198
RCN08199
RCN08200
RCN08201
RCN08202
RCN08204
RCN08205
RCN08206
RCN08207
RCN08209
RCN08210
RCN08211
RCN08213
RCN08214
RCN08215
RCN08216
RCN08217
RCN08218
RCN08219
RCN08220
RCN08221
RCN10210
RCN10213
RCN10215
RCN10217
RCN10219
RCN10220
RCN10221
RCN10223
RCN10224
RCN10225
RCN10226
RCN10227
