## Supplementary material for "Globally prevalent Kelch13 mutations increase partial artemisinin resistance and fitness in Bangladeshi *Plasmodium falciparum* parasites": Source File-Figure 5A

### Sheet: Source File-fig 5A
	CHT-SR561H			CHT-SF446I			CHT-SC580Y			CHT-RF446I			CHT-RR561H			CHT-RC580Y
	Meana	S.E.M	Nb	Meana	S.E.M	Nb	Meana	S.E.M	Nb	Meana	S.E.M	Nb	Meana	S.E.M	Nb	Meana	S.E.M	Nb
0	36.3259	3.42148	3	48.3364	4.41621	3	42.0918	3.60285	3	54.8047	4.46375	3	46.6933	8.98521	3	50.5463	7.47186	3
5				53.3797	1.08311	2
7	28.1346	1.44075	9	45.4723	3.86558	3
8				45.1472	5.3696	3
14	47.258	1.8979	9	79.7763	6.28805	5	54.3841	3.83555	9	37.5273	2.36297	9	77.2452	4.39551	9	52.47	2.46873	9
16				86.7533	3.91265	2
19				94.5508	3.04829	3
20	65.8004	4.75652	3
21				99.3748	0.45936	2
30	58.8638	1.68209	9				54.7215	5.9218	9	32.8553	2.16321	9	83.8822	4.77463	9	43.3648	1.91071	9
40	62.9386	1.92895	9				53.5989	3.62944	9	28.747	3.69596	9	94.4167	0.950919	9	43.2948	3.21653	9
aPercent K13mut parasites determined by qPCR as a fraction of total parasite population in head-head growth assay against ctrl
bN, number of independent experiments, each performed in triplicate.
ctrl, control (gRNA binding-site mutations only); SEM, standard error of the mean; WT, wild-type.
