## Supplementary material for "Globally prevalent Kelch13 mutations increase partial artemisinin resistance and fitness in Bangladeshi *Plasmodium falciparum* parasites": Source File-Figure 4A

### Sheet: Source File-Figure 4A
CHT-S	CHT-Sctrl	CHT-SR561H	CHT-SC580Y	CHT-SF466I	CHT-RC580Y	CHT-R	CHT-Rctrl	CHT-RF446I	CHT-RR561H	Dd2ctrl	Dd2R561H	Dd2C580Y	Dd2A675V
0.9076	0.334	10.18	4.3			7				0.7	4.4	5.1	2.3
0.595681	0.5	12.82				5.93				0.43	4.8	3.8	2.8
0.487436	0.798234	14.6	5.3	2		6.4
		11.71	3.8	1.0667				9.26	28
		11.35		0.958	14.45		6.4	6.9	27.27
		10.48					5.9	7.6	32.9
					12.5			8.2	25.88
					11.23		6.6		36.4
					10.54
