## Supplementary material for "Globally prevalent Kelch13 mutations increase partial artemisinin resistance and fitness in Bangladeshi *Plasmodium falciparum* parasites": Source File-Figure 2A

### Sheet: Source File-Fig 2A
India	2015
F446I	2.18
Other muts1	5.95
Other muts2	1.19
WT	90.73
NW Myanmar	2014
F446I	64.189
Other muts	8.03
WT	20.47
R561H	7.31
NE Myanmar	2017
F446I	6.55
Other muts	13.26
WT	52.49
R561H	27.7
Eastern Myanmar	2019
prevalence	19.01
Other muts	35.99
WT	36.11
R561H	8.81
SMRU clinics	2014
R561H	33
Other muts	33
WT	34
Laos	2015
C580Y	40.88
Other muts	24.78
WT	34.34
Thailand	2017
C580Y	55.85
Other muts	37.5
WT	6.65
NW Cambodia	2016
C580Y	100
Other muts	0
WT	0
West Cambodia	2019
C580Y	54.05
Other muts	45.95
WT	0
South Cambodia	2014
C580Y	84.23
Other muts	4
WT	11.84
NE Cambodia	2018
C580Y	87.5
Other muts	0
WT	12.5
Vietnam	2019
C580Y	82
Other muts	0
WT	9
Eastern Rwanda	2018
R561H	19.8
Other muts	0
WT	80.2
Southern Rwanda	2019
R561H	12.1
Other muts	0
WT	87.9
NE Tanzania	2022
R561H	22.1
Other muts	1.76
WT	76.13
Northern Guyana	2016
C580Y	8.77
Other muts	0
WT	91.23
PNG	2020
C580Y	6.38
Other muts	0
WT	93.62
